# Multivariate adaptive shrinkage improves cross-population transcriptome prediction for transcriptome-wide association studies in underrepresented populations

**DOI:** 10.1101/2023.02.09.527747

**Authors:** Daniel S. Araujo, Chris Nguyen, Xiaowei Hu, Anna V. Mikhaylova, Chris Gignoux, Kristin Ardlie, Kent D. Taylor, Peter Durda, Yongmei Liu, George Papanicolaou, Michael H. Cho, Stephen S. Rich, Jerome I. Rotter, NHLBI TOPMed Consortium, Hae Kyung Im, Ani Manichaikul, Heather E. Wheeler

## Abstract

Transcriptome prediction models built with data from European-descent individuals are less accurate when applied to different populations because of differences in linkage disequilibrium patterns and allele frequencies. We hypothesized methods that leverage shared regulatory effects across different conditions, in this case, across different populations may improve cross-population transcriptome prediction. To test this hypothesis, we made transcriptome prediction models for use in transcriptome-wide association studies (TWAS) using different methods (Elastic Net, Joint-Tissue Imputation (JTI), Matrix eQTL, Multivariate Adaptive Shrinkage in R (MASHR), and Transcriptome-Integrated Genetic Association Resource (TIGAR)) and tested their out-of-sample transcriptome prediction accuracy in population-matched and cross-population scenarios. Additionally, to evaluate model applicability in TWAS, we integrated publicly available multi-ethnic genome-wide association study (GWAS) summary statistics from the Population Architecture using Genomics and Epidemiology Study (PAGE) and Pan-UK Biobank with our developed transcriptome prediction models. In regard to transcriptome prediction accuracy, MASHR models performed better or the same as other methods in both population-matched and cross-population transcriptome predictions. Furthermore, in multi-ethnic TWAS, MASHR models yielded more discoveries that replicate in both PAGE and PanUKBB across all methods analyzed, including loci previously mapped in GWAS and new loci previously not found in GWAS. Overall, our study demonstrates the importance of using methods that benefit from different populations’ effect size estimates in order to improve TWAS for multi-ethnic or underrepresented populations.
