## Supplemental Table 1 for "Multivariate adaptive shrinkage improves cross-population transcriptome prediction for transcriptome-wide association studies in underrepresented populations"

### Sheet: Summary statistics
phenotype	study	link
Height	PAGE	http://ftp.ebi.ac.uk/pub/databases/gwas/summary_statistics/GCST008001-GCST009000/GCST008053
QRS duration	PAGE	http://ftp.ebi.ac.uk/pub/databases/gwas/summary_statistics/GCST008001-GCST009000/GCST008054
C-reactive protein levels	PAGE	http://ftp.ebi.ac.uk/pub/databases/gwas/summary_statistics/GCST008001-GCST009000/GCST008055
BMI	PAGE	http://ftp.ebi.ac.uk/pub/databases/gwas/summary_statistics/GCST008001-GCST009000/GCST008025
Chronic kidney disease	PAGE	http://ftp.ebi.ac.uk/pub/databases/gwas/summary_statistics/GCST008001-GCST009000/GCST008026
Smoking behavior	PAGE	http://ftp.ebi.ac.uk/pub/databases/gwas/summary_statistics/GCST008001-GCST009000/GCST008027
Coffee consumption	PAGE	http://ftp.ebi.ac.uk/pub/databases/gwas/summary_statistics/GCST008001-GCST009000/GCST008028
Diastolic blood pressure	PAGE	http://ftp.ebi.ac.uk/pub/databases/gwas/summary_statistics/GCST008001-GCST009000/GCST008029
Estimated glomerular filtration rate	PAGE	http://ftp.ebi.ac.uk/pub/databases/gwas/summary_statistics/GCST008001-GCST009000/GCST008030
End-stage renal disease	PAGE	http://ftp.ebi.ac.uk/pub/databases/gwas/summary_statistics/GCST008001-GCST009000/GCST008031
Fasting blood glucose	PAGE	http://ftp.ebi.ac.uk/pub/databases/gwas/summary_statistics/GCST008001-GCST009000/GCST008032
Fasting blood insulin	PAGE	http://ftp.ebi.ac.uk/pub/databases/gwas/summary_statistics/GCST008001-GCST009000/GCST008033
Hemoglobin A1c levels	PAGE	http://ftp.ebi.ac.uk/pub/databases/gwas/summary_statistics/GCST008001-GCST009000/GCST008034
HDL cholesterol levels	PAGE	http://ftp.ebi.ac.uk/pub/databases/gwas/summary_statistics/GCST008001-GCST009000/GCST008035
Hypertension	PAGE	http://ftp.ebi.ac.uk/pub/databases/gwas/summary_statistics/GCST008001-GCST009000/GCST008036
LDL cholesterol levels	PAGE	http://ftp.ebi.ac.uk/pub/databases/gwas/summary_statistics/GCST008001-GCST009000/GCST008037
Mean corpuscular hemoglobin concentration	PAGE	http://ftp.ebi.ac.uk/pub/databases/gwas/summary_statistics/GCST008001-GCST009000/GCST008038
Platelet count	PAGE	http://ftp.ebi.ac.uk/pub/databases/gwas/summary_statistics/GCST008001-GCST009000/GCST008039
PR interval	PAGE	http://ftp.ebi.ac.uk/pub/databases/gwas/summary_statistics/GCST008001-GCST009000/GCST008042
QT interval	PAGE	http://ftp.ebi.ac.uk/pub/databases/gwas/summary_statistics/GCST008001-GCST009000/GCST008043
Systolic blood pressure	PAGE	http://ftp.ebi.ac.uk/pub/databases/gwas/summary_statistics/GCST008001-GCST009000/GCST008044
Total cholesterol levels	PAGE	http://ftp.ebi.ac.uk/pub/databases/gwas/summary_statistics/GCST008001-GCST009000/GCST008045
Triglyceride levels	PAGE	http://ftp.ebi.ac.uk/pub/databases/gwas/summary_statistics/GCST008001-GCST009000/GCST008046
Type 2 diabetes	PAGE	http://ftp.ebi.ac.uk/pub/databases/gwas/summary_statistics/GCST008001-GCST009000/GCST008048
WBC count	PAGE	http://ftp.ebi.ac.uk/pub/databases/gwas/summary_statistics/GCST008001-GCST009000/GCST008049
Waist-hip ratio 50	PAGE	http://ftp.ebi.ac.uk/pub/databases/gwas/summary_statistics/GCST008001-GCST009000/GCST008050
Waist-hip ratio 51	PAGE	http://ftp.ebi.ac.uk/pub/databases/gwas/summary_statistics/GCST008001-GCST009000/GCST008051
Waist-hip ratio 52	PAGE	http://ftp.ebi.ac.uk/pub/databases/gwas/summary_statistics/GCST008001-GCST009000/GCST008052
BMI calculated	PanUKBB	https://pan-ukb-us-east-1.s3.amazonaws.com/sumstats_flat_files/continuous-21001-both_sexes-irnt.tsv.bgz
BMI estimated	PanUKBB	https://pan-ukb-us-east-1.s3.amazonaws.com/sumstats_flat_files/continuous-23104-both_sexes-irnt.tsv.bgz
C-reactive protein	PanUKBB	https://pan-ukb-us-east-1.s3.amazonaws.com/sumstats_flat_files/biomarkers-30710-both_sexes-irnt.tsv.bgz
Coffee intake	PanUKBB	https://pan-ukb-us-east-1.s3.amazonaws.com/sumstats_flat_files/continuous-1498-both_sexes.tsv.bgz
Diastolic blood pressure (automated)	PanUKBB	https://pan-ukb-us-east-1.s3.amazonaws.com/sumstats_flat_files/continuous-4079-both_sexes-irnt.tsv.bgz
Diastolic blood pressure (manual)	PanUKBB	https://pan-ukb-us-east-1.s3.amazonaws.com/sumstats_flat_files/continuous-94-both_sexes-irnt.tsv.bgz
End-stage renal disease	PanUKBB	https://pan-ukb-us-east-1.s3.amazonaws.com/sumstats_flat_files/categorical-20002-both_sexes-1192.tsv.bgz
Fasting blood glucose	PanUKBB	https://pan-ukb-us-east-1.s3.amazonaws.com/sumstats_flat_files/biomarkers-30740-both_sexes-irnt.tsv.bgz
Fasting blood glucose impaired	PanUKBB	https://pan-ukb-us-east-1.s3.amazonaws.com/sumstats_flat_files/phecode-250.41-both_sexes.tsv.bgz
Glomerular filtration rate serum creatinine	PanUKBB	https://pan-ukb-us-east-1.s3.amazonaws.com/sumstats_flat_files/continuous-eGFR-both_sexes-irnt.tsv.bgz
Glomerular filtration rate cystain C	PanUKBB	https://pan-ukb-us-east-1.s3.amazonaws.com/sumstats_flat_files/continuous-eGFRcreacys-both_sexes-irnt.tsv.bgz
Glomerular filtration rate serum creatinine and cystain C	PanUKBB	https://pan-ukb-us-east-1.s3.amazonaws.com/sumstats_flat_files/continuous-eGFRcys-both_sexes-irnt.tsv.bgz
HDL cholesterol levels	PanUKBB	https://pan-ukb-us-east-1.s3.amazonaws.com/sumstats_flat_files/biomarkers-30760-both_sexes-irnt.tsv.bgz
Height (sitting)	PanUKBB	https://pan-ukb-us-east-1.s3.amazonaws.com/sumstats_flat_files/continuous-20015-both_sexes-irnt.tsv.bgz
Height (standing)	PanUKBB	https://pan-ukb-us-east-1.s3.amazonaws.com/sumstats_flat_files/continuous-50-both_sexes-irnt.tsv.bgz
Hypertension	PanUKBB	https://pan-ukb-us-east-1.s3.amazonaws.com/sumstats_flat_files/phecode-401-both_sexes.tsv.bgz
Hypertension non-cancer	PanUKBB	https://pan-ukb-us-east-1.s3.amazonaws.com/sumstats_flat_files/categorical-20002-both_sexes-1065.tsv.bgz
LDL cholesterol levels	PanUKBB	https://pan-ukb-us-east-1.s3.amazonaws.com/sumstats_flat_files/biomarkers-30780-both_sexes-irnt.tsv.bgz
Mean corpuscular hemoglobin	PanUKBB	https://pan-ukb-us-east-1.s3.amazonaws.com/sumstats_flat_files/continuous-30040-both_sexes-irnt.tsv.bgz
Platelet count	PanUKBB	https://pan-ukb-us-east-1.s3.amazonaws.com/sumstats_flat_files/continuous-30080-both_sexes-irnt.tsv.bgz
PR interval	PanUKBB	https://pan-ukb-us-east-1.s3.amazonaws.com/sumstats_flat_files/continuous-12338-both_sexes-irnt.tsv.bgz
QRS duration	PanUKBB	https://pan-ukb-us-east-1.s3.amazonaws.com/sumstats_flat_files/continuous-12340-both_sexes-irnt.tsv.bgz
Smoking behavior	PanUKBB	https://pan-ukb-us-east-1.s3.amazonaws.com/sumstats_flat_files/continuous-1239-both_sexes.tsv.bgzgenome
Systolic blood pressure (automated)	PanUKBB	https://pan-ukb-us-east-1.s3.amazonaws.com/sumstats_flat_files/continuous-4080-both_sexes-irnt.tsv.bgzg
Systolic blood pressure (manual)	PanUKBB	https://pan-ukb-us-east-1.s3.amazonaws.com/sumstats_flat_files/continuous-93-both_sexes-irnt.tsv.bgzgen
Total cholesterol levels	PanUKBB	https://pan-ukb-us-east-1.s3.amazonaws.com/sumstats_flat_files/biomarkers-30690-both_sexes-irnt.tsv.bgz
Triglyceride levels	PanUKBB	https://pan-ukb-us-east-1.s3.amazonaws.com/sumstats_flat_files/biomarkers-30870-both_sexes-irnt.tsv.bgz
Type 2 diabetes	PanUKBB	https://pan-ukb-us-east-1.s3.amazonaws.com/sumstats_flat_files/categorical-20002-both_sexes-1223.tsv.bgz
Waist-hip ratio hip circumference	PanUKBB	https://pan-ukb-us-east-1.s3.amazonaws.com/sumstats_flat_files/continuous-49-both_sexes-irnt.tsv.bgzgen
Waist-hip ratio waist circumference	PanUKBB	https://pan-ukb-us-east-1.s3.amazonaws.com/sumstats_flat_files/continuous-48-both_sexes-irnt.tsv.bgzgen
WBC count	PanUKBB	https://pan-ukb-us-east-1.s3.amazonaws.com/sumstats_flat_files/continuous-30000-both_sexes-irnt.tsv.bgz

### Sheet: README
First tab
phenotype	Phenotyped tested in the GWAS
study	Study for which the GWAS summary statistic belongs to (PAGE or PanUKBB)
link	FTP link to the GWAS summary statistic
