## Supplemental Table 2 for "Multivariate adaptive shrinkage improves cross-population transcriptome prediction for transcriptome-wide association studies in underrepresented populations"

### Sheet: Comparisons
MESA population	Geuvadis population	Method1	Method2	Median_Spearman_Method1	Median_Spearman_Method2	Pvalue
AFA	GBR	EN	MASHR	0.113738	0.145439	1.27e-12
AFA	GBR	EN	MatrixeQTL	0.113738	0.138873	8.46e-09
AFA	GBR	EN	TIGAR	0.113738	0.0706073	2.37e-34
AFA	GBR	EN	JTI	0.113738	0.0988128	0.000178
AFA	GBR	MASHR	MatrixeQTL	0.145439	0.138873	0.24
AFA	GBR	MASHR	TIGAR	0.145439	0.0706073	4.68e-80
AFA	GBR	MASHR	JTI	0.145439	0.0988128	1.25e-26
AFA	GBR	MatrixeQTL	TIGAR	0.138873	0.0706073	3e-68
AFA	GBR	MatrixeQTL	JTI	0.138873	0.0988128	1.39e-20
AFA	GBR	TIGAR	JTI	0.0706073	0.0988128	4.35e-17
EUR	GBR	EN	MASHR	0.142563	0.145965	0.639
EUR	GBR	EN	MatrixeQTL	0.142563	0.143354	0.875
EUR	GBR	EN	TIGAR	0.142563	0.0947879	3.47e-71
EUR	GBR	EN	JTI	0.142563	0.130369	0.000198
EUR	GBR	MASHR	MatrixeQTL	0.145965	0.143354	0.551
EUR	GBR	MASHR	TIGAR	0.145965	0.0947879	4.41e-72
EUR	GBR	MASHR	JTI	0.145965	0.130369	3.86e-05
EUR	GBR	MatrixeQTL	TIGAR	0.143354	0.0947879	6.75e-67
EUR	GBR	MatrixeQTL	JTI	0.143354	0.130369	0.0005
EUR	GBR	TIGAR	JTI	0.0947879	0.130369	3.22e-45
AFA	YRI	EN	MASHR	0.114918	0.116881	0.475
AFA	YRI	EN	MatrixeQTL	0.114918	0.114502	0.602
AFA	YRI	EN	TIGAR	0.114918	0.0780902	6.87e-35
AFA	YRI	EN	JTI	0.114918	0.100067	5.47e-05
AFA	YRI	MASHR	MatrixeQTL	0.116881	0.114502	0.858
AFA	YRI	MASHR	TIGAR	0.116881	0.0780902	1.5e-37
AFA	YRI	MASHR	JTI	0.116881	0.100067	3.27e-06
AFA	YRI	MatrixeQTL	TIGAR	0.114502	0.0780902	5.43e-36
AFA	YRI	MatrixeQTL	JTI	0.114502	0.100067	9.21e-06
AFA	YRI	TIGAR	JTI	0.0780902	0.100067	2.56e-16
EUR	YRI	EN	MASHR	0.0809884	0.0958033	1.91e-10
EUR	YRI	EN	MatrixeQTL	0.0809884	0.0871092	0.00218
EUR	YRI	EN	TIGAR	0.0809884	0.044382	8.62e-57
EUR	YRI	EN	JTI	0.0809884	0.0682971	2.04e-09
EUR	YRI	MASHR	MatrixeQTL	0.0958033	0.0871092	0.00117
EUR	YRI	MASHR	TIGAR	0.0958033	0.044382	1.42e-108
EUR	YRI	MASHR	JTI	0.0958033	0.0682971	1.08e-34
EUR	YRI	MatrixeQTL	TIGAR	0.0871092	0.044382	1.64e-78
EUR	YRI	MatrixeQTL	JTI	0.0871092	0.0682971	2.89e-19
EUR	YRI	TIGAR	JTI	0.044382	0.0682971	1.03e-22

### Sheet: README
MESA population	TOPMed MESA population
Geuvadis population	Geuvadis population
Method1	Method 1
Method2	Method 2
Median_Spearman_Method1	Median Spearman correlation for method 1
Median_Spearman_Method2	Median Spearman correlation for method 2
Pvalue	Wilcox test p-value
