## Supplemental Table 3 for "Multivariate adaptive shrinkage improves cross-population transcriptome prediction for transcriptome-wide association studies in underrepresented populations"

### Sheet: Statistics
Tissue	MESA_pop	GEU_pop	Method1	Method2	N_genes	Median_Spearman_Method1	Median_Spearman_Method2	Pvalue
PBMC	AFA	GBR	MASHR	MatrixeQTL	8267	0.117268	0.110709	0.0952805
PBMC	AFA	GBR	MASHR	EN	7518	0.123323	0.0947592	1.94542e-14
PBMC	AFA	GBR	MASHR	TIGAR	6109	0.127825	0.0637195	5.65603e-67
PBMC	AFA	GBR	MASHR	JTI	5903	0.135597	0.101206	3.11118e-16
PBMC	AFA	GBR	EN	MatrixeQTL	7616	0.0941918	0.114005	8.52687e-09
PBMC	AFA	GBR	EN	TIGAR	6331	0.103471	0.0635076	2.71245e-32
PBMC	AFA	GBR	EN	JTI	5939	0.109593	0.0999077	0.00466683
PBMC	AFA	GBR	MatrixeQTL	JTI	5951	0.127173	0.100996	1.2549e-11
PBMC	AFA	GBR	MatrixeQTL	TIGAR	6181	0.120903	0.0638432	2.37793e-54
PBMC	AFA	GBR	TIGAR	JTI	5213	0.0707864	0.10142	7.02008e-17
PBMC	AFA	YRI	MASHR	MatrixeQTL	8405	0.0919313	0.0938568	0.959199
PBMC	AFA	YRI	MASHR	EN	7687	0.0990113	0.100743	0.262856
PBMC	AFA	YRI	MASHR	TIGAR	6263	0.110655	0.0755533	2.41354e-29
PBMC	AFA	YRI	MASHR	JTI	6603	0.107082	0.102198	0.381193
PBMC	AFA	YRI	EN	MatrixeQTL	7823	0.099697	0.0969739	0.18597
PBMC	AFA	YRI	EN	TIGAR	6420	0.114947	0.0767279	1.00206e-36
PBMC	AFA	YRI	EN	JTI	6603	0.111394	0.102198	0.00923832
PBMC	AFA	YRI	MatrixeQTL	JTI	6685	0.106842	0.101236	0.278657
PBMC	AFA	YRI	MatrixeQTL	TIGAR	6343	0.109975	0.0755192	9.39613e-30
PBMC	AFA	YRI	TIGAR	JTI	5733	0.0815288	0.11045	7.78692e-20
PBMC	AFA	ALL	MASHR	MatrixeQTL	8630	0.0943493	0.0856794	0.00763489
PBMC	AFA	ALL	MASHR	EN	7842	0.0989434	0.0733132	2.3641e-16
PBMC	AFA	ALL	MASHR	TIGAR	6343	0.103731	0.0448315	9.22596e-102
PBMC	AFA	ALL	MASHR	JTI	6744	0.103261	0.0694457	1.70394e-25
PBMC	AFA	ALL	EN	MatrixeQTL	7898	0.0730437	0.0892514	2.13549e-08
PBMC	AFA	ALL	EN	TIGAR	6424	0.0825426	0.0461489	1.24428e-57
PBMC	AFA	ALL	EN	JTI	6646	0.0815276	0.0696178	3.03082e-05
PBMC	AFA	ALL	MatrixeQTL	JTI	6775	0.0951471	0.0693199	1.18603e-15
PBMC	AFA	ALL	MatrixeQTL	TIGAR	6377	0.0960044	0.0449754	6.22459e-83
PBMC	AFA	ALL	TIGAR	JTI	5753	0.0479635	0.0737303	3.14751e-30
PBMC	AFA	CEU	MASHR	MatrixeQTL	8282	0.0922959	0.086602	0.0714564
PBMC	AFA	CEU	MASHR	EN	7534	0.0970305	0.0745871	3.32229e-10
PBMC	AFA	CEU	MASHR	TIGAR	6131	0.101112	0.0521954	1.59837e-53
PBMC	AFA	CEU	MASHR	JTI	5945	0.105019	0.073851	2.31883e-16
PBMC	AFA	CEU	EN	MatrixeQTL	7619	0.0736901	0.0886372	2.87705e-05
PBMC	AFA	CEU	EN	TIGAR	6347	0.0820301	0.0525561	6.26317e-27
PBMC	AFA	CEU	EN	JTI	5973	0.0839943	0.0715268	0.00012237
PBMC	AFA	CEU	MatrixeQTL	JTI	5989	0.0974756	0.0727796	1.6825e-10
PBMC	AFA	CEU	MatrixeQTL	TIGAR	6194	0.0945949	0.0529543	7.94989e-40
PBMC	AFA	CEU	TIGAR	JTI	5245	0.0559643	0.0727796	1.87425e-09
PBMC	AFA	FIN	MASHR	MatrixeQTL	8249	0.112484	0.103847	0.051291
PBMC	AFA	FIN	MASHR	EN	7496	0.117904	0.0884587	3.14988e-15
PBMC	AFA	FIN	MASHR	TIGAR	6096	0.125753	0.0601351	1.62772e-67
PBMC	AFA	FIN	MASHR	JTI	5888	0.128558	0.0940576	9.06671e-17
PBMC	AFA	FIN	EN	MatrixeQTL	7603	0.0872856	0.107475	5.07906e-09
PBMC	AFA	FIN	EN	TIGAR	6331	0.0955874	0.0605706	5.63528e-28
PBMC	AFA	FIN	EN	JTI	5936	0.101051	0.0927332	0.0174147
PBMC	AFA	FIN	MatrixeQTL	JTI	5952	0.119456	0.0932228	1.56991e-11
PBMC	AFA	FIN	MatrixeQTL	TIGAR	6180	0.114478	0.0592252	6.56932e-54
PBMC	AFA	FIN	TIGAR	JTI	5214	0.0671535	0.0940355	3.29428e-15
PBMC	AFA	TSI	MASHR	MatrixeQTL	8316	0.105847	0.0974562	0.0278087
PBMC	AFA	TSI	MASHR	EN	7570	0.10875	0.0843123	1.2485e-13
PBMC	AFA	TSI	MASHR	TIGAR	6152	0.114967	0.0557195	9.69033e-65
PBMC	AFA	TSI	MASHR	JTI	6018	0.118882	0.0846251	2.86336e-17
PBMC	AFA	TSI	EN	MatrixeQTL	7647	0.083522	0.100265	4.28705e-08
PBMC	AFA	TSI	EN	TIGAR	6351	0.0904968	0.055671	4.00515e-29
PBMC	AFA	TSI	EN	JTI	6035	0.0954156	0.0827606	0.0019005
PBMC	AFA	TSI	MatrixeQTL	JTI	6065	0.11207	0.0837546	3.96819e-12
PBMC	AFA	TSI	MatrixeQTL	TIGAR	6205	0.107522	0.0556458	7.77867e-52
PBMC	AFA	TSI	TIGAR	JTI	5296	0.0616189	0.0852197	1.00757e-13
PBMC	EUR	GBR	MASHR	MatrixeQTL	8337	0.118935	0.114474	0.279745
PBMC	EUR	GBR	MASHR	EN	7890	0.124035	0.119294	0.547081
PBMC	EUR	GBR	MASHR	TIGAR	7285	0.129412	0.0832445	1.76374e-43
PBMC	EUR	GBR	MASHR	JTI	7158	0.130898	0.121509	0.0154218
PBMC	EUR	GBR	EN	MatrixeQTL	8057	0.117904	0.117587	0.747148
PBMC	EUR	GBR	EN	TIGAR	7382	0.127618	0.0850997	4.12267e-42
PBMC	EUR	GBR	EN	JTI	7172	0.126776	0.120825	0.0137381
PBMC	EUR	GBR	MatrixeQTL	JTI	7260	0.125402	0.120622	0.0761156
PBMC	EUR	GBR	MatrixeQTL	TIGAR	7386	0.125223	0.0828283	3.67962e-39
PBMC	EUR	GBR	TIGAR	JTI	6788	0.0862948	0.12415	1.01137e-28
PBMC	EUR	YRI	MASHR	MatrixeQTL	8090	0.0902124	0.0770416	4.1518e-06
PBMC	EUR	YRI	MASHR	EN	7811	0.0919615	0.0655827	4.67641e-20
PBMC	EUR	YRI	MASHR	TIGAR	7181	0.0914553	0.0388133	1.91603e-83
PBMC	EUR	YRI	MASHR	JTI	6714	0.0926681	0.0602408	4.39531e-28
PBMC	EUR	YRI	EN	MatrixeQTL	7753	0.0661288	0.0784742	1.10811e-05
PBMC	EUR	YRI	EN	TIGAR	7339	0.0686149	0.0394318	5.0919e-32
PBMC	EUR	YRI	EN	JTI	6769	0.069674	0.0601056	0.000266637
PBMC	EUR	YRI	MatrixeQTL	JTI	6693	0.0829883	0.0613718	5.79719e-14
PBMC	EUR	YRI	MatrixeQTL	TIGAR	7147	0.0807153	0.0390875	2.99849e-56
PBMC	EUR	YRI	TIGAR	JTI	6436	0.0402034	0.0602408	1.1996e-12
PBMC	EUR	ALL	MASHR	MatrixeQTL	8568	0.0961721	0.0902656	0.0695358
PBMC	EUR	ALL	MASHR	EN	8052	0.101433	0.0931636	0.0647866
PBMC	EUR	ALL	MASHR	TIGAR	7378	0.107732	0.0583215	4.75295e-68
PBMC	EUR	ALL	MASHR	JTI	7271	0.106613	0.0909316	9.98528e-06
PBMC	EUR	ALL	EN	MatrixeQTL	8082	0.0925649	0.0957881	0.789179
PBMC	EUR	ALL	EN	TIGAR	7383	0.105104	0.0608519	1.76478e-61
PBMC	EUR	ALL	EN	JTI	7186	0.103062	0.0924902	0.000227354
PBMC	EUR	ALL	MatrixeQTL	JTI	7285	0.102742	0.0910988	0.000820134
PBMC	EUR	ALL	MatrixeQTL	TIGAR	7396	0.103288	0.0583215	7.83947e-60
PBMC	EUR	ALL	TIGAR	JTI	6796	0.0608357	0.0955324	7.09668e-37
PBMC	EUR	CEU	MASHR	MatrixeQTL	8358	0.0947054	0.0931359	0.764131
PBMC	EUR	CEU	MASHR	EN	7904	0.0992305	0.0961415	0.859029
PBMC	EUR	CEU	MASHR	TIGAR	7291	0.104835	0.067017	7.29564e-36
PBMC	EUR	CEU	MASHR	JTI	7169	0.102974	0.0948637	0.0290642
PBMC	EUR	CEU	EN	MatrixeQTL	8063	0.0948403	0.0974219	0.846735
PBMC	EUR	CEU	EN	TIGAR	7381	0.103138	0.0691511	1.87599e-36
PBMC	EUR	CEU	EN	JTI	7171	0.101552	0.094978	0.00581964
PBMC	EUR	CEU	MatrixeQTL	JTI	7258	0.101215	0.0942935	0.0235368
PBMC	EUR	CEU	MatrixeQTL	TIGAR	7387	0.102155	0.0669719	5.08555e-35
PBMC	EUR	CEU	TIGAR	JTI	6787	0.0689933	0.0964833	1.16744e-21
PBMC	EUR	FIN	MASHR	MatrixeQTL	8312	0.115048	0.111655	0.399143
PBMC	EUR	FIN	MASHR	EN	7871	0.121089	0.114501	0.444128
PBMC	EUR	FIN	MASHR	TIGAR	7276	0.126376	0.0814004	2.43588e-41
PBMC	EUR	FIN	MASHR	JTI	7133	0.126127	0.113491	0.0045499
PBMC	EUR	FIN	EN	MatrixeQTL	8033	0.112449	0.114701	0.938858
PBMC	EUR	FIN	EN	TIGAR	7379	0.12578	0.0826652	9.24548e-42
PBMC	EUR	FIN	EN	JTI	7142	0.122406	0.113137	0.00531855
PBMC	EUR	FIN	MatrixeQTL	JTI	7226	0.121892	0.112448	0.0249894
PBMC	EUR	FIN	MatrixeQTL	TIGAR	7372	0.122851	0.0802094	6.71053e-38
PBMC	EUR	FIN	TIGAR	JTI	6775	0.0833038	0.116186	1.92045e-25
PBMC	EUR	TSI	MASHR	MatrixeQTL	8381	0.108206	0.105226	0.653654
PBMC	EUR	TSI	MASHR	EN	7923	0.113037	0.107809	0.494982
PBMC	EUR	TSI	MASHR	TIGAR	7297	0.11715	0.0729321	6.03558e-42
PBMC	EUR	TSI	MASHR	JTI	7177	0.117511	0.107329	0.0134922
PBMC	EUR	TSI	EN	MatrixeQTL	8064	0.105397	0.108129	0.758576
PBMC	EUR	TSI	EN	TIGAR	7382	0.114363	0.075211	2.38734e-40
PBMC	EUR	TSI	EN	JTI	7171	0.113474	0.106402	0.0147811
PBMC	EUR	TSI	MatrixeQTL	JTI	7257	0.114561	0.106397	0.0307123
PBMC	EUR	TSI	MatrixeQTL	TIGAR	7387	0.115523	0.0721606	1.21396e-40
PBMC	EUR	TSI	TIGAR	JTI	6783	0.0751577	0.108129	4.18885e-26
PBMC	HIS	GBR	MASHR	MatrixeQTL	8316	0.119622	0.114521	0.247191
PBMC	HIS	GBR	MASHR	EN	7649	0.125995	0.110424	9.94593e-06
PBMC	HIS	GBR	MASHR	TIGAR	6278	0.136971	0.0815663	4.02464e-54
PBMC	HIS	GBR	MASHR	JTI	6361	0.137633	0.114586	5.87953e-09
PBMC	HIS	GBR	EN	MatrixeQTL	7808	0.108977	0.120769	0.00103276
PBMC	HIS	GBR	EN	TIGAR	6388	0.122537	0.0820278	5.89025e-38
PBMC	HIS	GBR	EN	JTI	6373	0.120147	0.114262	0.0104112
PBMC	HIS	GBR	MatrixeQTL	JTI	6435	0.13469	0.114423	1.14484e-07
PBMC	HIS	GBR	MatrixeQTL	TIGAR	6360	0.134497	0.0809979	4.86847e-51
PBMC	HIS	GBR	TIGAR	JTI	5551	0.0863252	0.120357	1.55449e-21
PBMC	HIS	YRI	MASHR	MatrixeQTL	8356	0.0904976	0.087341	0.349199
PBMC	HIS	YRI	MASHR	EN	7692	0.0952382	0.0837149	0.000214286
PBMC	HIS	YRI	MASHR	TIGAR	6251	0.100488	0.0531972	1.53459e-48
PBMC	HIS	YRI	MASHR	JTI	6436	0.102325	0.0842017	2.36847e-06
PBMC	HIS	YRI	EN	MatrixeQTL	7818	0.0827153	0.0902787	0.00796433
PBMC	HIS	YRI	EN	TIGAR	6396	0.0929673	0.0539156	7.0528e-37
PBMC	HIS	YRI	EN	JTI	6471	0.0928086	0.0825222	0.00593637
PBMC	HIS	YRI	MatrixeQTL	JTI	6507	0.0977136	0.083443	2.39158e-05
PBMC	HIS	YRI	MatrixeQTL	TIGAR	6341	0.09539	0.0527328	1.52423e-44
PBMC	HIS	YRI	TIGAR	JTI	5602	0.0572863	0.0845293	5.07958e-19
PBMC	HIS	ALL	MASHR	MatrixeQTL	8609	0.0955633	0.090568	0.129847
PBMC	HIS	ALL	MASHR	EN	7898	0.101433	0.0819371	5.13245e-08
PBMC	HIS	ALL	MASHR	TIGAR	6387	0.112625	0.0524759	2.79077e-84
PBMC	HIS	ALL	MASHR	JTI	6739	0.10963	0.0810076	2.79042e-13
PBMC	HIS	ALL	EN	MatrixeQTL	7956	0.0814567	0.095925	6.89985e-05
PBMC	HIS	ALL	EN	TIGAR	6419	0.0987008	0.0542058	1.76353e-62
PBMC	HIS	ALL	EN	JTI	6652	0.0932207	0.0812889	0.000553483
PBMC	HIS	ALL	MatrixeQTL	JTI	6764	0.105827	0.0808734	1.30536e-10
PBMC	HIS	ALL	MatrixeQTL	TIGAR	6427	0.109159	0.052613	5.20556e-77
PBMC	HIS	ALL	TIGAR	JTI	5716	0.0561187	0.0904168	1.34549e-34
PBMC	HIS	CEU	MASHR	MatrixeQTL	8332	0.0931937	0.08899	0.419244
PBMC	HIS	CEU	MASHR	EN	7669	0.099164	0.0859254	0.000497607
PBMC	HIS	CEU	MASHR	TIGAR	6284	0.109314	0.0601068	2.62187e-49
PBMC	HIS	CEU	MASHR	JTI	6380	0.108762	0.0892719	6.49092e-07
PBMC	HIS	CEU	EN	MatrixeQTL	7814	0.0843391	0.0936209	0.0106685
PBMC	HIS	CEU	EN	TIGAR	6394	0.0959668	0.0606211	1.61319e-33
PBMC	HIS	CEU	EN	JTI	6388	0.0957061	0.0881963	0.0200166
PBMC	HIS	CEU	MatrixeQTL	JTI	6444	0.103655	0.0881183	1.46459e-05
PBMC	HIS	CEU	MatrixeQTL	TIGAR	6363	0.106036	0.0599896	2.06906e-45
PBMC	HIS	CEU	TIGAR	JTI	5558	0.0660627	0.0957934	7.66102e-20
PBMC	HIS	FIN	MASHR	MatrixeQTL	8300	0.114096	0.110544	0.357476
PBMC	HIS	FIN	MASHR	EN	7630	0.121176	0.103059	5.09861e-05
PBMC	HIS	FIN	MASHR	TIGAR	6280	0.130303	0.0774129	9.38077e-53
PBMC	HIS	FIN	MASHR	JTI	6343	0.132099	0.108815	1.23001e-08
PBMC	HIS	FIN	EN	MatrixeQTL	7797	0.100216	0.115356	0.00108677
PBMC	HIS	FIN	EN	TIGAR	6393	0.118622	0.078079	7.42637e-39
PBMC	HIS	FIN	EN	JTI	6362	0.115198	0.107988	0.00714167
PBMC	HIS	FIN	MatrixeQTL	JTI	6422	0.127912	0.107868	2.8515e-07
PBMC	HIS	FIN	MatrixeQTL	TIGAR	6363	0.126999	0.0766009	9.2971e-49
PBMC	HIS	FIN	TIGAR	JTI	5550	0.0826223	0.114421	6.31858e-22
PBMC	HIS	TSI	MASHR	MatrixeQTL	8359	0.106743	0.103277	0.451038
PBMC	HIS	TSI	MASHR	EN	7687	0.113037	0.0915118	3.18766e-06
PBMC	HIS	TSI	MASHR	TIGAR	6299	0.120333	0.0668733	1.96812e-52
PBMC	HIS	TSI	MASHR	JTI	6412	0.121965	0.0980173	5.93226e-09
PBMC	HIS	TSI	EN	MatrixeQTL	7818	0.0903635	0.108274	2.87113e-05
PBMC	HIS	TSI	EN	TIGAR	6395	0.103648	0.0678771	2.8036e-34
PBMC	HIS	TSI	EN	JTI	6420	0.101919	0.0955928	0.0336497
PBMC	HIS	TSI	MatrixeQTL	JTI	6481	0.120583	0.096482	2.4028e-08
PBMC	HIS	TSI	MatrixeQTL	TIGAR	6372	0.119438	0.065999	4.5905e-52
PBMC	HIS	TSI	TIGAR	JTI	5582	0.0712164	0.102125	1.38115e-20
PBMC	CHN	GBR	MASHR	MatrixeQTL	7949	0.112271	0.0913423	9.78328e-09
PBMC	CHN	GBR	MASHR	EN	5222	0.127459	0.0583502	1.27426e-60
PBMC	CHN	GBR	MASHR	TIGAR	3441	0.131231	0.0488615	2.73886e-64
PBMC	CHN	GBR	MASHR	JTI	2591	0.148875	0.0682127	4.82168e-33
PBMC	CHN	GBR	EN	MatrixeQTL	5152	0.0591514	0.107696	1.18163e-32
PBMC	CHN	GBR	EN	TIGAR	2920	0.0713822	0.0556411	6.21352e-06
PBMC	CHN	GBR	EN	JTI	2471	0.0817232	0.0688151	0.0182649
PBMC	CHN	GBR	MatrixeQTL	JTI	2578	0.13417	0.0681293	9.84332e-24
PBMC	CHN	GBR	MatrixeQTL	TIGAR	3412	0.114597	0.049159	2.34069e-45
PBMC	CHN	GBR	TIGAR	JTI	1699	0.064937	0.0786597	0.0144031
PBMC	CHN	YRI	MASHR	MatrixeQTL	7854	0.0847915	0.062907	3.25244e-14
PBMC	CHN	YRI	MASHR	EN	5214	0.0916545	0.0342492	1.07092e-76
PBMC	CHN	YRI	MASHR	TIGAR	3425	0.097287	0.0278364	1.66656e-70
PBMC	CHN	YRI	MASHR	JTI	2518	0.105327	0.041188	1.42642e-39
PBMC	CHN	YRI	EN	MatrixeQTL	5064	0.0353585	0.07326	2.92062e-35
PBMC	CHN	YRI	EN	TIGAR	2911	0.0446204	0.0340313	0.00211825
PBMC	CHN	YRI	EN	JTI	2419	0.0509534	0.0429359	0.0357731
PBMC	CHN	YRI	MatrixeQTL	JTI	2494	0.0887532	0.0424073	1.62818e-21
PBMC	CHN	YRI	MatrixeQTL	TIGAR	3371	0.0809509	0.028158	4.33375e-45
PBMC	CHN	YRI	TIGAR	JTI	1666	0.0522602	0.0474385	0.64848
PBMC	CHN	ALL	MASHR	MatrixeQTL	8234	0.0883661	0.0666293	1.0095e-13
PBMC	CHN	ALL	MASHR	EN	5413	0.101911	0.0367854	1.40534e-91
PBMC	CHN	ALL	MASHR	TIGAR	3496	0.109859	0.0304362	8.09104e-88
PBMC	CHN	ALL	MASHR	JTI	2735	0.12119	0.0430587	1.56806e-50
PBMC	CHN	ALL	EN	MatrixeQTL	5280	0.0375545	0.0813712	2.32173e-45
PBMC	CHN	ALL	EN	TIGAR	2940	0.0504686	0.0362487	8.29021e-07
PBMC	CHN	ALL	EN	JTI	2574	0.0586165	0.0460988	0.00111658
PBMC	CHN	ALL	MatrixeQTL	JTI	2707	0.105245	0.0434593	6.52714e-33
PBMC	CHN	ALL	MatrixeQTL	TIGAR	3448	0.0911343	0.0312237	2.67347e-58
PBMC	CHN	ALL	TIGAR	JTI	1749	0.0494272	0.0542138	0.125008
PBMC	CHN	CEU	MASHR	MatrixeQTL	7970	0.086872	0.0735408	6.5801e-06
PBMC	CHN	CEU	MASHR	EN	5231	0.100749	0.0455343	1.80082e-48
PBMC	CHN	CEU	MASHR	TIGAR	3447	0.105527	0.0445338	1.83955e-46
PBMC	CHN	CEU	MASHR	JTI	2606	0.118804	0.056957	4.97931e-26
PBMC	CHN	CEU	EN	MatrixeQTL	5167	0.0460742	0.0875326	3.54252e-28
PBMC	CHN	CEU	EN	TIGAR	2921	0.0608059	0.0500557	0.00160311
PBMC	CHN	CEU	EN	JTI	2485	0.0704055	0.0594297	0.0876783
PBMC	CHN	CEU	MatrixeQTL	JTI	2589	0.109587	0.0578794	5.60334e-18
PBMC	CHN	CEU	MatrixeQTL	TIGAR	3412	0.0935638	0.044994	1.56785e-33
PBMC	CHN	CEU	TIGAR	JTI	1703	0.0592931	0.0731173	0.0938047
PBMC	CHN	FIN	MASHR	MatrixeQTL	7985	0.10738	0.0873165	3.42991e-06
PBMC	CHN	FIN	MASHR	EN	5246	0.120026	0.053097	1.75878e-54
PBMC	CHN	FIN	MASHR	TIGAR	3437	0.12611	0.0443922	2.07007e-60
PBMC	CHN	FIN	MASHR	JTI	2624	0.139143	0.0666575	2.73935e-28
PBMC	CHN	FIN	EN	MatrixeQTL	5208	0.0535778	0.101951	1.63667e-34
PBMC	CHN	FIN	EN	TIGAR	2929	0.0749638	0.0528952	7.00577e-06
PBMC	CHN	FIN	EN	JTI	2506	0.0815255	0.0694092	0.0413391
PBMC	CHN	FIN	MatrixeQTL	JTI	2616	0.126053	0.0672376	2.13589e-20
PBMC	CHN	FIN	MatrixeQTL	TIGAR	3429	0.111634	0.0441718	1.82411e-43
PBMC	CHN	FIN	TIGAR	JTI	1710	0.0643774	0.0797938	0.0266396
PBMC	CHN	TSI	MASHR	MatrixeQTL	7989	0.0966614	0.0810147	1.93512e-06
PBMC	CHN	TSI	MASHR	EN	5251	0.113316	0.0511605	6.65119e-58
PBMC	CHN	TSI	MASHR	TIGAR	3451	0.120704	0.046552	9.28712e-59
PBMC	CHN	TSI	MASHR	JTI	2601	0.133172	0.0658286	1.01979e-29
PBMC	CHN	TSI	EN	MatrixeQTL	5173	0.0525348	0.0977358	9.553e-33
PBMC	CHN	TSI	EN	TIGAR	2925	0.0687569	0.0557095	0.000282863
PBMC	CHN	TSI	EN	JTI	2481	0.0763528	0.0707833	0.136233
PBMC	CHN	TSI	MatrixeQTL	JTI	2586	0.123309	0.0683146	8.10376e-22
PBMC	CHN	TSI	MatrixeQTL	TIGAR	3413	0.104821	0.0472846	5.90348e-40
PBMC	CHN	TSI	TIGAR	JTI	1697	0.0625896	0.0793175	0.0238254
Mono	AFA	GBR	MASHR	MatrixeQTL	3419	0.11546	0.102705	0.0164636
Mono	AFA	GBR	MASHR	EN	2322	0.129388	0.0578588	5.46201e-26
Mono	AFA	GBR	MASHR	TIGAR	1428	0.133756	0.038332	8.72387e-28
Mono	AFA	GBR	MASHR	JTI	1219	0.144501	0.0504065	5.31298e-22
Mono	AFA	GBR	EN	MatrixeQTL	2338	0.0587063	0.111103	2.20729e-16
Mono	AFA	GBR	EN	TIGAR	1258	0.0657434	0.0457697	0.000640899
Mono	AFA	GBR	EN	JTI	1154	0.0716535	0.0515057	0.00606372
Mono	AFA	GBR	MatrixeQTL	JTI	1221	0.128724	0.051344	7.00246e-14
Mono	AFA	GBR	MatrixeQTL	TIGAR	1437	0.11124	0.0406546	2.78375e-19
Mono	AFA	GBR	TIGAR	JTI	756	0.0568538	0.0551629	0.527962
Mono	AFA	YRI	MASHR	MatrixeQTL	3438	0.0809171	0.0760255	0.161206
Mono	AFA	YRI	MASHR	EN	2393	0.0888958	0.0537562	8.68281e-13
Mono	AFA	YRI	MASHR	TIGAR	1442	0.100018	0.0461384	1.00806e-15
Mono	AFA	YRI	MASHR	JTI	1346	0.102095	0.0459086	8.25927e-15
Mono	AFA	YRI	EN	MatrixeQTL	2482	0.0531155	0.0810488	4.31324e-09
Mono	AFA	YRI	EN	TIGAR	1284	0.0657791	0.052982	0.0165115
Mono	AFA	YRI	EN	JTI	1286	0.0657408	0.0457833	0.00146619
Mono	AFA	YRI	MatrixeQTL	JTI	1384	0.0875981	0.0437108	2.9313e-11
Mono	AFA	YRI	MatrixeQTL	TIGAR	1483	0.092168	0.0458782	2.58018e-13
Mono	AFA	YRI	TIGAR	JTI	841	0.0538389	0.0549468	0.868853
Mono	AFA	ALL	MASHR	MatrixeQTL	3547	0.090522	0.0752826	0.00181445
Mono	AFA	ALL	MASHR	EN	2450	0.098744	0.0352071	2.42805e-34
Mono	AFA	ALL	MASHR	TIGAR	1462	0.0987311	0.0198455	3.97622e-38
Mono	AFA	ALL	MASHR	JTI	1389	0.111758	0.0287533	7.38536e-33
Mono	AFA	ALL	EN	MatrixeQTL	2511	0.0344881	0.0774142	3.77181e-21
Mono	AFA	ALL	EN	TIGAR	1285	0.0428281	0.0245705	1.79566e-06
Mono	AFA	ALL	EN	JTI	1299	0.045964	0.0308704	0.00222977
Mono	AFA	ALL	MatrixeQTL	JTI	1413	0.0871891	0.0289296	5.49668e-21
Mono	AFA	ALL	MatrixeQTL	TIGAR	1494	0.0792416	0.0197993	6.91965e-30
Mono	AFA	ALL	TIGAR	JTI	845	0.0330004	0.033146	0.268451
Mono	AFA	CEU	MASHR	MatrixeQTL	3423	0.0981176	0.0843682	0.0457898
Mono	AFA	CEU	MASHR	EN	2324	0.101828	0.0459907	7.2605e-23
Mono	AFA	CEU	MASHR	TIGAR	1428	0.0990788	0.0334902	5.53243e-22
Mono	AFA	CEU	MASHR	JTI	1221	0.114227	0.042802	4.46361e-18
Mono	AFA	CEU	EN	MatrixeQTL	2341	0.0466635	0.0871091	9.40612e-17
Mono	AFA	CEU	EN	TIGAR	1257	0.0568185	0.0349896	0.00447043
Mono	AFA	CEU	EN	JTI	1155	0.0594524	0.0425144	0.0374264
Mono	AFA	CEU	MatrixeQTL	JTI	1224	0.096159	0.0429318	9.92034e-14
Mono	AFA	CEU	MatrixeQTL	TIGAR	1439	0.0876933	0.033827	1.48093e-15
Mono	AFA	CEU	TIGAR	JTI	757	0.0434792	0.0449161	0.514116
Mono	AFA	FIN	MASHR	MatrixeQTL	3405	0.107901	0.0956359	0.0186116
Mono	AFA	FIN	MASHR	EN	2316	0.115132	0.0437921	5.68445e-27
Mono	AFA	FIN	MASHR	TIGAR	1427	0.115336	0.0279556	1.22578e-29
Mono	AFA	FIN	MASHR	JTI	1212	0.129817	0.042993	1.31919e-19
Mono	AFA	FIN	EN	MatrixeQTL	2332	0.0452278	0.0990189	5.46035e-18
Mono	AFA	FIN	EN	TIGAR	1260	0.0472665	0.0300038	0.000196539
Mono	AFA	FIN	EN	JTI	1149	0.0549992	0.0434357	0.069011
Mono	AFA	FIN	MatrixeQTL	JTI	1211	0.110624	0.0421128	4.35866e-13
Mono	AFA	FIN	MatrixeQTL	TIGAR	1436	0.102308	0.0266643	9.56181e-22
Mono	AFA	FIN	TIGAR	JTI	754	0.0468506	0.0496451	0.294534
Mono	AFA	TSI	MASHR	MatrixeQTL	3424	0.105473	0.0919144	0.0516225
Mono	AFA	TSI	MASHR	EN	2335	0.110312	0.0487044	2.05662e-23
Mono	AFA	TSI	MASHR	TIGAR	1438	0.119697	0.0336309	1.98821e-26
Mono	AFA	TSI	MASHR	JTI	1239	0.123038	0.0475904	3.7536e-19
Mono	AFA	TSI	EN	MatrixeQTL	2344	0.0489362	0.095774	4.98839e-16
Mono	AFA	TSI	EN	TIGAR	1259	0.0613204	0.0344959	6.9286e-05
Mono	AFA	TSI	EN	JTI	1169	0.0629961	0.0472017	0.0258827
Mono	AFA	TSI	MatrixeQTL	JTI	1235	0.104706	0.04737	3.45631e-13
Mono	AFA	TSI	MatrixeQTL	TIGAR	1443	0.0966151	0.0327071	1.41673e-20
Mono	AFA	TSI	TIGAR	JTI	769	0.0455009	0.0490936	0.423244
Mono	EUR	GBR	MASHR	MatrixeQTL	3501	0.128811	0.124489	0.436221
Mono	EUR	GBR	MASHR	EN	3286	0.135383	0.127378	0.284603
Mono	EUR	GBR	MASHR	TIGAR	3074	0.140119	0.086111	1.14247e-20
Mono	EUR	GBR	MASHR	JTI	2896	0.141067	0.120525	0.00508236
Mono	EUR	GBR	EN	MatrixeQTL	3345	0.123831	0.129965	0.688592
Mono	EUR	GBR	EN	TIGAR	3101	0.133319	0.0869426	2.03672e-17
Mono	EUR	GBR	EN	JTI	2882	0.135354	0.121431	0.0342423
Mono	EUR	GBR	MatrixeQTL	JTI	2918	0.137603	0.118834	0.0187501
Mono	EUR	GBR	MatrixeQTL	TIGAR	3103	0.136955	0.084938	1.98471e-18
Mono	EUR	GBR	TIGAR	JTI	2748	0.0880581	0.123167	3.82911e-10
Mono	EUR	YRI	MASHR	MatrixeQTL	3279	0.0810264	0.0757339	0.0732458
Mono	EUR	YRI	MASHR	EN	3196	0.0819321	0.0683742	0.00117316
Mono	EUR	YRI	MASHR	TIGAR	2986	0.082992	0.0418313	3.0883e-22
Mono	EUR	YRI	MASHR	JTI	2693	0.0839056	0.0642325	3.8062e-08
Mono	EUR	YRI	EN	MatrixeQTL	3161	0.0685904	0.0762741	0.16208
Mono	EUR	YRI	EN	TIGAR	3091	0.069016	0.0420667	2.11067e-11
Mono	EUR	YRI	EN	JTI	2736	0.0722067	0.0623738	0.00343797
Mono	EUR	YRI	MatrixeQTL	JTI	2667	0.0799709	0.0657044	0.000203935
Mono	EUR	YRI	MatrixeQTL	TIGAR	2953	0.0794602	0.0428328	6.11813e-16
Mono	EUR	YRI	TIGAR	JTI	2612	0.0418313	0.0651421	8.09253e-05
Mono	EUR	ALL	MASHR	MatrixeQTL	3539	0.102836	0.096125	0.346318
Mono	EUR	ALL	MASHR	EN	3311	0.10988	0.10047	0.150749
Mono	EUR	ALL	MASHR	TIGAR	3089	0.11846	0.0605101	4.53658e-26
Mono	EUR	ALL	MASHR	JTI	2914	0.117291	0.0876542	8.02855e-05
Mono	EUR	ALL	EN	MatrixeQTL	3356	0.0967831	0.102658	0.574432
Mono	EUR	ALL	EN	TIGAR	3102	0.109212	0.0618681	1.32852e-21
Mono	EUR	ALL	EN	JTI	2892	0.107273	0.0874076	0.00131563
Mono	EUR	ALL	MatrixeQTL	JTI	2932	0.109564	0.0859025	0.000853295
Mono	EUR	ALL	MatrixeQTL	TIGAR	3107	0.109902	0.0598734	4.72366e-23
Mono	EUR	ALL	TIGAR	JTI	2755	0.0640991	0.0917354	1.7463e-09
Mono	EUR	CEU	MASHR	MatrixeQTL	3505	0.108575	0.104713	0.849645
Mono	EUR	CEU	MASHR	EN	3286	0.112754	0.106442	0.317079
Mono	EUR	CEU	MASHR	TIGAR	3073	0.118426	0.0756331	1.54679e-18
Mono	EUR	CEU	MASHR	JTI	2894	0.118168	0.0995029	0.00459405
Mono	EUR	CEU	EN	MatrixeQTL	3344	0.103994	0.107252	0.510254
Mono	EUR	CEU	EN	TIGAR	3101	0.1137	0.077567	9.75249e-15
Mono	EUR	CEU	EN	JTI	2885	0.113387	0.0997804	0.0321598
Mono	EUR	CEU	MatrixeQTL	JTI	2918	0.114844	0.0990303	0.00836235
Mono	EUR	CEU	MatrixeQTL	TIGAR	3104	0.116357	0.0750438	2.29645e-17
Mono	EUR	CEU	TIGAR	JTI	2749	0.0787074	0.103018	1.32659e-07
Mono	EUR	FIN	MASHR	MatrixeQTL	3485	0.120231	0.119442	0.497824
Mono	EUR	FIN	MASHR	EN	3277	0.128716	0.122867	0.285966
Mono	EUR	FIN	MASHR	TIGAR	3067	0.134849	0.0769077	1.91565e-20
Mono	EUR	FIN	MASHR	JTI	2888	0.135064	0.114052	0.00254035
Mono	EUR	FIN	EN	MatrixeQTL	3330	0.117867	0.124517	0.655442
Mono	EUR	FIN	EN	TIGAR	3101	0.128504	0.0775087	3.60244e-18
Mono	EUR	FIN	EN	JTI	2881	0.128052	0.110216	0.0118939
Mono	EUR	FIN	MatrixeQTL	JTI	2909	0.135337	0.111786	0.00599356
Mono	EUR	FIN	MatrixeQTL	TIGAR	3093	0.135843	0.0763377	2.96353e-19
Mono	EUR	FIN	TIGAR	JTI	2748	0.0800043	0.114413	9.3409e-09
Mono	EUR	TSI	MASHR	MatrixeQTL	3508	0.114162	0.110076	0.719579
Mono	EUR	TSI	MASHR	EN	3292	0.121329	0.108442	0.211229
Mono	EUR	TSI	MASHR	TIGAR	3075	0.124834	0.0759521	6.60675e-19
Mono	EUR	TSI	MASHR	JTI	2895	0.124114	0.106199	0.00796503
Mono	EUR	TSI	EN	MatrixeQTL	3346	0.108022	0.114252	0.531253
Mono	EUR	TSI	EN	TIGAR	3100	0.117531	0.0785358	5.91629e-17
Mono	EUR	TSI	EN	JTI	2879	0.114485	0.1055	0.02562
Mono	EUR	TSI	MatrixeQTL	JTI	2917	0.120983	0.105492	0.0183542
Mono	EUR	TSI	MatrixeQTL	TIGAR	3102	0.121324	0.0759002	8.77932e-18
Mono	EUR	TSI	TIGAR	JTI	2746	0.0794713	0.107567	8.31719e-09
Mono	HIS	GBR	MASHR	MatrixeQTL	3445	0.129219	0.125946	0.248508
Mono	HIS	GBR	MASHR	EN	2707	0.143023	0.094734	1.17823e-12
Mono	HIS	GBR	MASHR	TIGAR	1745	0.143191	0.0633378	1.51971e-21
Mono	HIS	GBR	MASHR	JTI	1813	0.151249	0.0895707	1.21584e-12
Mono	HIS	GBR	EN	MatrixeQTL	2761	0.0930812	0.136267	2.03453e-09
Mono	HIS	GBR	EN	TIGAR	1682	0.108766	0.0692534	5.07044e-08
Mono	HIS	GBR	EN	JTI	1769	0.112749	0.0911639	0.00977416
Mono	HIS	GBR	MatrixeQTL	JTI	1832	0.150014	0.0885942	4.30374e-11
Mono	HIS	GBR	MatrixeQTL	TIGAR	1760	0.14422	0.0632234	9.49433e-21
Mono	HIS	GBR	TIGAR	JTI	1288	0.0812316	0.093558	0.0868251
Mono	HIS	YRI	MASHR	MatrixeQTL	3374	0.0813944	0.0740031	0.0327371
Mono	HIS	YRI	MASHR	EN	2658	0.0901383	0.0610117	1.09404e-12
Mono	HIS	YRI	MASHR	TIGAR	1713	0.0933347	0.043667	3.52387e-21
Mono	HIS	YRI	MASHR	JTI	1751	0.0951578	0.0560539	4.23726e-11
Mono	HIS	YRI	EN	MatrixeQTL	2739	0.0582314	0.0798804	7.1754e-07
Mono	HIS	YRI	EN	TIGAR	1681	0.0705197	0.0434968	4.54936e-06
Mono	HIS	YRI	EN	JTI	1736	0.0701675	0.0559897	0.0260699
Mono	HIS	YRI	MatrixeQTL	JTI	1780	0.0876189	0.0547999	1.3228e-08
Mono	HIS	YRI	MatrixeQTL	TIGAR	1748	0.088757	0.0430907	1.88575e-17
Mono	HIS	YRI	TIGAR	JTI	1261	0.0468335	0.0595347	0.0693716
Mono	HIS	ALL	MASHR	MatrixeQTL	3516	0.101544	0.0885128	0.0590085
Mono	HIS	ALL	MASHR	EN	2752	0.119098	0.0674491	6.24687e-17
Mono	HIS	ALL	MASHR	TIGAR	1763	0.122296	0.0429826	7.37899e-32
Mono	HIS	ALL	MASHR	JTI	1882	0.124191	0.0583712	4.73917e-16
Mono	HIS	ALL	EN	MatrixeQTL	2820	0.06539	0.101807	8.69556e-12
Mono	HIS	ALL	EN	TIGAR	1691	0.0824753	0.0475798	1.42494e-10
Mono	HIS	ALL	EN	JTI	1823	0.0828716	0.0612833	0.00152017
Mono	HIS	ALL	MatrixeQTL	JTI	1907	0.110956	0.0576693	1.26832e-13
Mono	HIS	ALL	MatrixeQTL	TIGAR	1790	0.111455	0.0430785	6.77182e-28
Mono	HIS	ALL	TIGAR	JTI	1316	0.0521775	0.0669497	0.00728662
Mono	HIS	CEU	MASHR	MatrixeQTL	3447	0.106745	0.0962976	0.169096
Mono	HIS	CEU	MASHR	EN	2706	0.12071	0.0795991	3.88378e-12
Mono	HIS	CEU	MASHR	TIGAR	1747	0.12622	0.0548017	1.11454e-25
Mono	HIS	CEU	MASHR	JTI	1815	0.128006	0.078807	5.47535e-12
Mono	HIS	CEU	EN	MatrixeQTL	2759	0.0776086	0.109776	3.41263e-09
Mono	HIS	CEU	EN	TIGAR	1683	0.0940712	0.0572225	3.79557e-09
Mono	HIS	CEU	EN	JTI	1770	0.0939034	0.0816893	0.0271935
Mono	HIS	CEU	MatrixeQTL	JTI	1831	0.120862	0.0793921	5.53292e-10
Mono	HIS	CEU	MatrixeQTL	TIGAR	1762	0.119163	0.054674	6.54699e-22
Mono	HIS	CEU	TIGAR	JTI	1288	0.0674884	0.0861119	0.00449
Mono	HIS	FIN	MASHR	MatrixeQTL	3093	0.120775	0.12573	0.962012
Mono	HIS	FIN	MASHR	EN	2697	0.133875	0.0880485	4.83604e-12
Mono	HIS	FIN	MASHR	TIGAR	1745	0.141737	0.0638561	6.86032e-24
Mono	HIS	FIN	MASHR	JTI	1811	0.143352	0.092173	1.48741e-10
Mono	HIS	FIN	EN	MatrixeQTL	2478	0.0888593	0.139628	4.17166e-11
Mono	HIS	FIN	EN	TIGAR	1682	0.103116	0.0676837	3.35781e-08
Mono	HIS	FIN	EN	JTI	1770	0.108031	0.0929422	0.0370604
Mono	HIS	FIN	MatrixeQTL	JTI	1656	0.155299	0.0929422	1.6079e-10
Mono	HIS	FIN	MatrixeQTL	TIGAR	1567	0.155387	0.0648331	1.94272e-24
Mono	HIS	FIN	TIGAR	JTI	1292	0.0682074	0.100421	0.00164239
Mono	HIS	TSI	MASHR	MatrixeQTL	3452	0.115059	0.105083	0.302558
Mono	HIS	TSI	MASHR	EN	2718	0.127376	0.0826505	2.66275e-13
Mono	HIS	TSI	MASHR	TIGAR	1750	0.133176	0.0525692	3.95438e-27
Mono	HIS	TSI	MASHR	JTI	1829	0.131627	0.0827489	2.3921e-10
Mono	HIS	TSI	EN	MatrixeQTL	2767	0.0808527	0.115758	6.2792e-10
Mono	HIS	TSI	EN	TIGAR	1683	0.0957864	0.0573745	5.5975e-09
Mono	HIS	TSI	EN	JTI	1783	0.0978341	0.0818837	0.0529845
Mono	HIS	TSI	MatrixeQTL	JTI	1846	0.127438	0.0810237	4.61264e-09
Mono	HIS	TSI	MatrixeQTL	TIGAR	1765	0.128419	0.05343	1.61607e-25
Mono	HIS	TSI	TIGAR	JTI	1298	0.0648033	0.0882878	0.00182269
Tcell	AFA	GBR	MASHR	MatrixeQTL	3594	0.140342	0.125369	0.00263726
Tcell	AFA	GBR	MASHR	EN	2365	0.156039	0.0648013	8.61638e-42
Tcell	AFA	GBR	MASHR	TIGAR	1339	0.159291	0.0434902	4.52646e-40
Tcell	AFA	GBR	MASHR	JTI	1180	0.170951	0.0650388	5.91178e-25
Tcell	AFA	GBR	EN	MatrixeQTL	2403	0.0641004	0.139817	4.70208e-27
Tcell	AFA	GBR	EN	TIGAR	1194	0.0726928	0.0453198	0.000101569
Tcell	AFA	GBR	EN	JTI	1107	0.0836301	0.0670052	0.0573436
Tcell	AFA	GBR	MatrixeQTL	JTI	1196	0.16927	0.0625877	1.41791e-19
Tcell	AFA	GBR	MatrixeQTL	TIGAR	1355	0.141964	0.040425	4.16005e-29
Tcell	AFA	GBR	TIGAR	JTI	719	0.0560615	0.0728525	0.0511966
Tcell	AFA	YRI	MASHR	MatrixeQTL	3583	0.0938599	0.0773735	0.00302754
Tcell	AFA	YRI	MASHR	EN	2412	0.105208	0.0642523	1.56961e-17
Tcell	AFA	YRI	MASHR	TIGAR	1351	0.108847	0.0509525	5.25999e-22
Tcell	AFA	YRI	MASHR	JTI	1292	0.124588	0.0613326	1.83555e-13
Tcell	AFA	YRI	EN	MatrixeQTL	2519	0.0622412	0.0898451	1.3567e-10
Tcell	AFA	YRI	EN	TIGAR	1220	0.0739193	0.0534746	0.000153091
Tcell	AFA	YRI	EN	JTI	1237	0.0833592	0.0628365	0.00643211
Tcell	AFA	YRI	MatrixeQTL	JTI	1338	0.105456	0.0582257	5.67498e-11
Tcell	AFA	YRI	MatrixeQTL	TIGAR	1393	0.0921297	0.050395	1.54192e-14
Tcell	AFA	YRI	TIGAR	JTI	787	0.0625483	0.062685	0.378966
Tcell	AFA	ALL	MASHR	MatrixeQTL	3701	0.110218	0.0934603	0.000131993
Tcell	AFA	ALL	MASHR	EN	2478	0.124106	0.038969	8.37327e-56
Tcell	AFA	ALL	MASHR	TIGAR	1373	0.117427	0.024361	3.0664e-49
Tcell	AFA	ALL	MASHR	JTI	1329	0.129862	0.0359264	1.5618e-34
Tcell	AFA	ALL	EN	MatrixeQTL	2563	0.0377324	0.101534	1.19948e-36
Tcell	AFA	ALL	EN	TIGAR	1222	0.0477516	0.0254589	2.04351e-07
Tcell	AFA	ALL	EN	JTI	1251	0.050176	0.0368984	0.00517006
Tcell	AFA	ALL	MatrixeQTL	JTI	1370	0.113216	0.0350313	4.64587e-26
Tcell	AFA	ALL	MatrixeQTL	TIGAR	1411	0.09923	0.0232019	1.23266e-37
Tcell	AFA	ALL	TIGAR	JTI	790	0.0301481	0.0412911	0.0363927
Tcell	AFA	CEU	MASHR	MatrixeQTL	3582	0.113072	0.0984995	0.00372665
Tcell	AFA	CEU	MASHR	EN	2361	0.126661	0.050199	1.48509e-39
Tcell	AFA	CEU	MASHR	TIGAR	1334	0.120714	0.0331724	5.18924e-33
Tcell	AFA	CEU	MASHR	JTI	1187	0.133902	0.0567086	1.72706e-18
Tcell	AFA	CEU	EN	MatrixeQTL	2395	0.0503424	0.106972	4.28467e-25
Tcell	AFA	CEU	EN	TIGAR	1194	0.0589174	0.039812	0.000477251
Tcell	AFA	CEU	EN	JTI	1115	0.066478	0.0593713	0.303621
Tcell	AFA	CEU	MatrixeQTL	JTI	1200	0.1203	0.0565024	7.5236e-14
Tcell	AFA	CEU	MatrixeQTL	TIGAR	1347	0.103875	0.0346013	4.9866e-25
Tcell	AFA	CEU	TIGAR	JTI	724	0.0335856	0.0639856	0.00495843
Tcell	AFA	FIN	MASHR	MatrixeQTL	3580	0.136014	0.117154	0.0052561
Tcell	AFA	FIN	MASHR	EN	2361	0.145235	0.056518	1.87203e-36
Tcell	AFA	FIN	MASHR	TIGAR	1337	0.146008	0.0447349	9.81305e-37
Tcell	AFA	FIN	MASHR	JTI	1175	0.163247	0.0674418	4.38676e-20
Tcell	AFA	FIN	EN	MatrixeQTL	2397	0.0559087	0.126397	5.76112e-26
Tcell	AFA	FIN	EN	TIGAR	1195	0.0635456	0.0473328	0.000489033
Tcell	AFA	FIN	EN	JTI	1102	0.0825067	0.0685624	0.147446
Tcell	AFA	FIN	MatrixeQTL	JTI	1190	0.159879	0.0668856	2.79089e-16
Tcell	AFA	FIN	MatrixeQTL	TIGAR	1351	0.129284	0.0440299	1.62969e-29
Tcell	AFA	FIN	TIGAR	JTI	719	0.0569208	0.0730086	0.0930069
Tcell	AFA	TSI	MASHR	MatrixeQTL	3596	0.129678	0.114508	0.00333985
Tcell	AFA	TSI	MASHR	EN	2377	0.142455	0.0576266	4.99342e-39
Tcell	AFA	TSI	MASHR	TIGAR	1344	0.147813	0.0463255	1.70686e-34
Tcell	AFA	TSI	MASHR	JTI	1210	0.145779	0.0552585	1.75308e-20
Tcell	AFA	TSI	EN	MatrixeQTL	2408	0.0569663	0.129791	2.93341e-26
Tcell	AFA	TSI	EN	TIGAR	1202	0.071951	0.0473095	0.000279132
Tcell	AFA	TSI	EN	JTI	1138	0.0747305	0.0600542	0.122768
Tcell	AFA	TSI	MatrixeQTL	JTI	1226	0.137542	0.0550056	1.81412e-15
Tcell	AFA	TSI	MatrixeQTL	TIGAR	1360	0.132778	0.0459414	1.69008e-25
Tcell	AFA	TSI	TIGAR	JTI	735	0.0476638	0.0637458	0.017611
Tcell	EUR	GBR	MASHR	MatrixeQTL	3678	0.155026	0.151766	0.616817
Tcell	EUR	GBR	MASHR	EN	3450	0.165498	0.157839	0.295203
Tcell	EUR	GBR	MASHR	TIGAR	3199	0.167757	0.107165	1.23074e-26
Tcell	EUR	GBR	MASHR	JTI	3019	0.169487	0.149504	0.00330452
Tcell	EUR	GBR	EN	MatrixeQTL	3529	0.153017	0.160249	0.678532
Tcell	EUR	GBR	EN	TIGAR	3248	0.162217	0.109298	2.10114e-23
Tcell	EUR	GBR	EN	JTI	3017	0.169579	0.149157	0.0138191
Tcell	EUR	GBR	MatrixeQTL	JTI	3046	0.169136	0.148757	0.00750678
Tcell	EUR	GBR	MatrixeQTL	TIGAR	3244	0.164615	0.106703	1.19049e-24
Tcell	EUR	GBR	TIGAR	JTI	2827	0.114619	0.15296	6.10988e-13
Tcell	EUR	YRI	MASHR	MatrixeQTL	3461	0.0979324	0.0841146	0.00577471
Tcell	EUR	YRI	MASHR	EN	3347	0.100645	0.08832	0.00172505
Tcell	EUR	YRI	MASHR	TIGAR	3113	0.0985176	0.0460338	2.04569e-36
Tcell	EUR	YRI	MASHR	JTI	2784	0.104378	0.0774105	9.14328e-09
Tcell	EUR	YRI	EN	MatrixeQTL	3325	0.0882034	0.0884838	0.350983
Tcell	EUR	YRI	EN	TIGAR	3236	0.0872025	0.0457316	7.26788e-23
Tcell	EUR	YRI	EN	JTI	2837	0.0933792	0.0766732	0.000784769
Tcell	EUR	YRI	MatrixeQTL	JTI	2781	0.0933475	0.0770685	0.000119247
Tcell	EUR	YRI	MatrixeQTL	TIGAR	3091	0.0884485	0.0456435	1.08141e-26
Tcell	EUR	YRI	TIGAR	JTI	2673	0.050732	0.0765146	1.41712e-08
Tcell	EUR	ALL	MASHR	MatrixeQTL	3705	0.124747	0.119416	0.307982
Tcell	EUR	ALL	MASHR	EN	3469	0.134376	0.12702	0.303182
Tcell	EUR	ALL	MASHR	TIGAR	3210	0.136994	0.0777369	5.46305e-32
Tcell	EUR	ALL	MASHR	JTI	3038	0.139985	0.115024	0.000101623
Tcell	EUR	ALL	EN	MatrixeQTL	3536	0.124641	0.125429	0.863819
Tcell	EUR	ALL	EN	TIGAR	3248	0.130083	0.0796869	4.53068e-29
Tcell	EUR	ALL	EN	JTI	3030	0.133565	0.114848	0.000295641
Tcell	EUR	ALL	MatrixeQTL	JTI	3061	0.134391	0.114265	0.000666087
Tcell	EUR	ALL	MatrixeQTL	TIGAR	3248	0.131714	0.0762029	1.09472e-28
Tcell	EUR	ALL	TIGAR	JTI	2838	0.0842128	0.11749	7.98751e-13
Tcell	EUR	CEU	MASHR	MatrixeQTL	3671	0.125173	0.120386	0.424212
Tcell	EUR	CEU	MASHR	EN	3446	0.133095	0.127671	0.458781
Tcell	EUR	CEU	MASHR	TIGAR	3195	0.135771	0.0872681	1.30157e-21
Tcell	EUR	CEU	MASHR	JTI	3015	0.137033	0.121583	0.0166878
Tcell	EUR	CEU	EN	MatrixeQTL	3523	0.124993	0.122504	0.945417
Tcell	EUR	CEU	EN	TIGAR	3247	0.130047	0.0872681	2.30703e-20
Tcell	EUR	CEU	EN	JTI	3017	0.131962	0.12105	0.0276651
Tcell	EUR	CEU	MatrixeQTL	JTI	3041	0.129058	0.120169	0.046443
Tcell	EUR	CEU	MatrixeQTL	TIGAR	3239	0.127222	0.0861699	1.22439e-18
Tcell	EUR	CEU	TIGAR	JTI	2829	0.092467	0.123811	7.96458e-11
Tcell	EUR	FIN	MASHR	MatrixeQTL	3668	0.153415	0.147128	0.647006
Tcell	EUR	FIN	MASHR	EN	3445	0.160854	0.149292	0.163128
Tcell	EUR	FIN	MASHR	TIGAR	3191	0.165191	0.0995484	4.0525e-27
Tcell	EUR	FIN	MASHR	JTI	3001	0.166685	0.145378	0.000749809
Tcell	EUR	FIN	EN	MatrixeQTL	3518	0.145027	0.152039	0.435262
Tcell	EUR	FIN	EN	TIGAR	3246	0.154408	0.101722	5.29739e-22
Tcell	EUR	FIN	EN	JTI	3007	0.159766	0.14517	0.00959632
Tcell	EUR	FIN	MatrixeQTL	JTI	3030	0.161716	0.144069	0.00173086
Tcell	EUR	FIN	MatrixeQTL	TIGAR	3236	0.157258	0.0988197	1.6379e-24
Tcell	EUR	FIN	TIGAR	JTI	2821	0.104095	0.146444	1.61106e-11
Tcell	EUR	TSI	MASHR	MatrixeQTL	3680	0.14172	0.134831	0.433265
Tcell	EUR	TSI	MASHR	EN	3453	0.150684	0.148163	0.340085
Tcell	EUR	TSI	MASHR	TIGAR	3201	0.155267	0.0965827	5.55716e-28
Tcell	EUR	TSI	MASHR	JTI	3020	0.15905	0.138791	0.000911413
Tcell	EUR	TSI	EN	MatrixeQTL	3527	0.145621	0.141373	0.749949
Tcell	EUR	TSI	EN	TIGAR	3248	0.151772	0.0980512	1.31282e-24
Tcell	EUR	TSI	EN	JTI	3017	0.156627	0.13805	0.00549432
Tcell	EUR	TSI	MatrixeQTL	JTI	3043	0.151608	0.137026	0.00380493
Tcell	EUR	TSI	MatrixeQTL	TIGAR	3243	0.145901	0.093741	2.53008e-24
Tcell	EUR	TSI	TIGAR	JTI	2831	0.102054	0.140827	1.21067e-12
Tcell	HIS	GBR	MASHR	MatrixeQTL	3622	0.151236	0.143997	0.152671
Tcell	HIS	GBR	MASHR	EN	2795	0.171576	0.109826	2.25303e-18
Tcell	HIS	GBR	MASHR	TIGAR	1854	0.190064	0.0910703	4.62701e-32
Tcell	HIS	GBR	MASHR	JTI	1803	0.195734	0.114864	6.27592e-18
Tcell	HIS	GBR	EN	MatrixeQTL	2868	0.104683	0.156116	3.34618e-14
Tcell	HIS	GBR	EN	TIGAR	1746	0.138861	0.0928795	1.0888e-06
Tcell	HIS	GBR	EN	JTI	1757	0.143088	0.116126	0.0134426
Tcell	HIS	GBR	MatrixeQTL	JTI	1831	0.18508	0.114171	3.16562e-16
Tcell	HIS	GBR	MatrixeQTL	TIGAR	1881	0.17784	0.0900514	6.64147e-27
Tcell	HIS	GBR	TIGAR	JTI	1285	0.108184	0.132584	0.0264486
Tcell	HIS	YRI	MASHR	MatrixeQTL	3521	0.0970044	0.082621	0.00790173
Tcell	HIS	YRI	MASHR	EN	2748	0.110857	0.0694655	1.37727e-16
Tcell	HIS	YRI	MASHR	TIGAR	1826	0.117316	0.0547822	6.04797e-26
Tcell	HIS	YRI	MASHR	JTI	1754	0.124842	0.0697676	1.18492e-18
Tcell	HIS	YRI	EN	MatrixeQTL	2812	0.0673846	0.0926781	2.70207e-09
Tcell	HIS	YRI	EN	TIGAR	1746	0.0841152	0.0588194	6.7409e-06
Tcell	HIS	YRI	EN	JTI	1731	0.0863947	0.0727514	0.00836557
Tcell	HIS	YRI	MatrixeQTL	JTI	1788	0.113093	0.0688294	1.15909e-14
Tcell	HIS	YRI	MatrixeQTL	TIGAR	1847	0.110165	0.0563488	7.27851e-18
Tcell	HIS	YRI	TIGAR	JTI	1266	0.0660453	0.0749073	0.235826
Tcell	HIS	ALL	MASHR	MatrixeQTL	3675	0.12104	0.112045	0.0596245
Tcell	HIS	ALL	MASHR	EN	2848	0.139985	0.0791857	3.30871e-24
Tcell	HIS	ALL	MASHR	TIGAR	1863	0.162166	0.0611905	1.08078e-42
Tcell	HIS	ALL	MASHR	JTI	1873	0.165782	0.0780214	7.23991e-25
Tcell	HIS	ALL	EN	MatrixeQTL	2928	0.0764256	0.127545	8.04934e-18
Tcell	HIS	ALL	EN	TIGAR	1754	0.106169	0.0685866	4.10443e-10
Tcell	HIS	ALL	EN	JTI	1816	0.10691	0.0806153	0.000594023
Tcell	HIS	ALL	MatrixeQTL	JTI	1908	0.154482	0.0747831	5.90331e-22
Tcell	HIS	ALL	MatrixeQTL	TIGAR	1895	0.14507	0.0606182	2.18431e-34
Tcell	HIS	ALL	TIGAR	JTI	1320	0.0727898	0.0923914	0.00778907
Tcell	HIS	CEU	MASHR	MatrixeQTL	3617	0.122802	0.116322	0.188901
Tcell	HIS	CEU	MASHR	EN	2797	0.136728	0.0861407	1.14399e-15
Tcell	HIS	CEU	MASHR	TIGAR	1853	0.147542	0.0747731	4.71079e-26
Tcell	HIS	CEU	MASHR	JTI	1811	0.156502	0.0914355	1.85223e-15
Tcell	HIS	CEU	EN	MatrixeQTL	2870	0.0842242	0.129159	1.87363e-12
Tcell	HIS	CEU	EN	TIGAR	1747	0.10968	0.0778627	4.89311e-07
Tcell	HIS	CEU	EN	JTI	1765	0.107349	0.0943075	0.0523819
Tcell	HIS	CEU	MatrixeQTL	JTI	1840	0.147653	0.0908422	4.07773e-14
Tcell	HIS	CEU	MatrixeQTL	TIGAR	1880	0.136925	0.0739543	6.92416e-24
Tcell	HIS	CEU	TIGAR	JTI	1290	0.0888438	0.1031	0.00396549
Tcell	HIS	FIN	MASHR	MatrixeQTL	3612	0.148275	0.136232	0.159443
Tcell	HIS	FIN	MASHR	EN	2785	0.16744	0.110129	1.40881e-17
Tcell	HIS	FIN	MASHR	TIGAR	1851	0.176757	0.0847243	2.79419e-33
Tcell	HIS	FIN	MASHR	JTI	1809	0.185058	0.111493	6.40475e-16
Tcell	HIS	FIN	EN	MatrixeQTL	2852	0.106765	0.154291	1.03154e-13
Tcell	HIS	FIN	EN	TIGAR	1745	0.138602	0.0924164	5.98244e-08
Tcell	HIS	FIN	EN	JTI	1765	0.137658	0.112093	0.0371642
Tcell	HIS	FIN	MatrixeQTL	JTI	1832	0.17424	0.109388	7.14687e-14
Tcell	HIS	FIN	MatrixeQTL	TIGAR	1875	0.16718	0.0848229	3.38477e-28
Tcell	HIS	FIN	TIGAR	JTI	1292	0.0970131	0.11868	0.0113385
Tcell	HIS	TSI	MASHR	MatrixeQTL	3630	0.138588	0.129464	0.339355
Tcell	HIS	TSI	MASHR	EN	2805	0.155267	0.0969281	3.58636e-18
Tcell	HIS	TSI	MASHR	TIGAR	1854	0.172987	0.0838209	1.89392e-33
Tcell	HIS	TSI	MASHR	JTI	1813	0.180489	0.110365	4.22712e-16
Tcell	HIS	TSI	EN	MatrixeQTL	2879	0.0927566	0.146071	2.13828e-16
Tcell	HIS	TSI	EN	TIGAR	1749	0.123013	0.0864947	4.22114e-08
Tcell	HIS	TSI	EN	JTI	1766	0.127856	0.110941	0.0416575
Tcell	HIS	TSI	MatrixeQTL	JTI	1845	0.174549	0.107817	5.67717e-15
Tcell	HIS	TSI	MatrixeQTL	TIGAR	1882	0.161968	0.0818086	1.74716e-29
Tcell	HIS	TSI	TIGAR	JTI	1290	0.097124	0.123255	0.000295295

### Sheet: README
Tissue	TOPMed MESA tissue
MESA_pop	TOPMed MESA population
GEU_pop	Geuvadis population
Method1	Method 1
Method2	Method 2
N_genes	Number of genes predicted by both methods
Median_Spearman_Method1	Median Spearman correlation for method 1
Median_Spearman_Method2	Median Spearman correlation for method 2
Pvalue	Wilcox test p-value
